# The evolutionarily conserved EHMT1/G9a histone methyltransferase family regulates sleep maintenance through ROS homeostasis in insulin-producing cells

**DOI:** 10.64898/2026.08.28.747754

**Authors:** Mireia Coll-Tané, Lara V. van Renssen, Nicholas Raun, Jie Han, Núria Ribas Ros, Boyd van Reijmersdal, Jenny Luong, Chiara Pignato, Franziska Kampshoff, Naihua N. Gong, Spencer G. Jones, Sigrid Pillen, Anna Castells-Nobau, Jordi Mayneris-Perxachs, Marieke Klein, Matthew S. Kayser, Tjitske Kleefstra, Annette Schenck

## Abstract

Sleep disturbances are a common, still poorly characterized feature of Kleefstra syndrome (KLEFS1), a neurodevelopmental disorder caused by rare variants in the epigenetic regulator *EHMT1*. The gap in understanding the characteristics and origin of these sleep disturbances poses a major barrier for therapy development. In this cross-species study, we reveal that 70% of individuals with KLEFS1 experience severe sleep maintenance insomnia, marked by fragmented sleep due to frequent night awakenings. Furthermore, common genetic variation at the *EHMT1* locus was associated with short sleep and insomnia symptoms in the general population. *Drosophila* mutants of the *EHMT1* orthologue *G9a* recapitulate these phenotypes, exhibiting reduced and fragmented sleep. We show that G9a is required in insulin-producing cells (IPCs) and the fat body, in the latter during development, to ensure adult sleep integrity. Untargeted metabolomics revealed widespread metabolic dysregulation in *G9a* mutants, particularly affecting methionine metabolism. Mutants exhibited reduced methionine and elevated methionine sulfoxide (Met-SO), pointing to increased reactive oxygen species (ROS). Redox sensors revealed increased H_2_O_2_-dependent oxidation in the larval brain and an elevated glutathione redox potential in IPCs during development but not in adulthood. IPC-specific knockdown of *MsrA*, the enzyme that reduces Met-SO back to methionine, reproduced sleep fragmentation. Developmental, but not acute, antioxidant treatment fully restored adult sleep consolidation, demonstrating that G9a safeguards sleep via ROS homeostasis in early life. Finally, we show that a *Drosophila* sleep-restriction paradigm based on human sleep-restriction therapy can override the developmental defects and restore sleep continuity in adulthood. Our findings establish an evolutionarily conserved role for EHMT1/G9a in sleep regulation and provide a mechanistic framework to understand and treat sleep disturbances in KLEFS1.
