## Supplemental Table 2 for "The evolutionarily conserved EHMT1/G9a histone methyltransferase family regulates sleep maintenance through ROS homeostasis in insulin-producing cells"

### Sheet: Sheet 1
logFC	AveExpr	t	P.Value	adj.P.Val	B	CHEMICAL_NAME
1.81551	-6.245e-16	6.32486	0.00012541	0.00919485	1.57619	methionine sulfoxide
-1.82877	6.93889e-18	-5.76811	0.00025019	0.00919485	0.910914	N-formylmethionine
-1.90309	1.9082e-17	-5.92456	0.000205207	0.00919485	1.10963	fructose
-1.93815	6.245e-16	-6.53825	9.72654e-05	0.00919485	1.82133	cytosine
1.83348	-1.38778e-17	6.08421	0.000168195	0.00919485	1.28787	phenyllactate (PLA)
1.87046	4.39471e-15	6.02627	0.000180715	0.00919485	1.22897	N-acetylglutamine
1.87775	1.48145e-15	6.11883	0.000161166	0.00919485	1.33804	glutamine_degradant*
1.81396	-3.95517e-16	5.56513	0.000325162	0.00919485	0.666253	histidine betaine (hercynine)*
-1.74435	-7.35523e-16	-5.56646	0.000324595	0.00919485	0.649536	3-hydroxystearate
-1.8231	-3.58047e-15	-5.67353	0.000282491	0.00919485	0.783416	2-methylserine
1.77065	1.83187e-15	6.08016	0.00016904	0.00919485	1.29277	1-linoleoyl-2-linolenoyl-GPC (18:2/18:3)*
1.80704	6.52256e-16	6.30532	0.0001284	0.00919485	1.55335	1-palmitoleoyl-2-linolenoyl-GPC (16:1/18:3)*
-1.75335	-6.245e-16	-5.55111	0.00033117	0.00919485	0.648908	2-hydroxybehenate
1.88409	2.8727e-15	6.54081	9.69729e-05	0.00919485	1.82376	linolenoylcarnitine (C18:3)*
1.86738	1.13104e-15	6.33106	0.000124477	0.00919485	1.58625	N,N,N-trimethyl-5-aminovalerate
1.65675	1.81799e-15	5.61789	0.000303581	0.00919485	0.720376	(N(1) + N(8))-acetylspermidine
-1.84392	-3.46945e-18	-5.69759	0.000273865	0.00919485	0.82146	2-hydroxyarachidate*
1.63524	1.94289e-16	5.4945	0.000356683	0.00935303	0.562986	N6-methyllysine
-1.79291	2.34535e-15	-5.41083	0.000398365	0.00967548	0.439782	N-acetylglucosamine 6-phosphate
1.73598	2.30371e-15	5.35258	0.000430477	0.00967548	0.375004	mannitol/sorbitol
1.75917	-1.00614e-15	5.38766	0.000410817	0.00967548	0.42299	lanthionine
-1.71796	-1.04083e-17	-5.27775	0.000475889	0.01021	0.284724	3-methylhistidine
-1.78218	3.43475e-15	-5.20293	0.000526504	0.0108048	0.163598	N-acetylarginine
1.80317	-6.93889e-18	5.13897	0.000574382	0.0112962	0.0919881	imidazole lactate
-1.75105	3.46945e-16	-5.04888	0.000649937	0.0122708	-0.0262488	N-palmitoyltaurine
-1.65474	-6.93889e-18	-4.97944	0.000715468	0.0129885	-0.101492	pipecolate
-1.6726	2.37137e-15	-4.92757	0.00076904	0.013444	-0.16422	gamma-glutamylglutamate
-1.53534	5.34295e-16	-4.79068	0.000932222	0.0154197	-0.356894	imidazole propionate
-1.70898	-2.09034e-15	-4.77928	0.000947398	0.0154197	-0.402618	1-oleoyl-2-linoleoyl-GPC (18:1/18:2)*
1.55966	1.73472e-17	4.72321	0.00102598	0.0156214	-0.419344	ribonate
-1.69054	-2.56219e-15	-4.7354	0.00100833	0.0156214	-0.457768	gamma-glutamylisoleucine*
-1.52976	-7.49401e-16	-4.67174	0.0011043	0.0157948	-0.499699	lyxonate
1.47395	3.47986e-15	4.67877	0.00109324	0.0157948	-0.529549	nervonoyl-tetradecasphingosine-phosphoethanolamine (d14:1/24:1)*
-1.51315	0	-4.55863	0.0012998	0.0174655	-0.680897	myo-inositol
-1.62808	-1.6584e-15	-4.52228	0.00137026	0.0174655	-0.731947	thiamin monophosphate
1.608	8.56953e-15	4.48672	0.00144312	0.0174655	-0.820405	phosphoethanolamine
-1.56703	-1.01308e-15	-4.55082	0.00131462	0.0174655	-0.716524	methylsuccinate
-1.54375	3.58741e-15	-4.52006	0.00137469	0.0174655	-0.74118	3-hydroxykynurenine
-1.56602	-2.32453e-15	-4.49571	0.00142432	0.0174655	-0.777064	3-hydroxysebacate
1.64313	1.25594e-15	4.45063	0.00152133	0.0179517	-0.884872	propionylglycine
-1.6434	-3.42087e-15	-4.37513	0.00169995	0.0195701	-0.99593	(S)-3-hydroxybutyrylcarnitine
1.57095	2.79865e-15	4.28452	0.00194431	0.0218503	-1.11096	mannonate*
1.63974	-2.90046e-15	4.24317	0.00206801	0.0227	-1.17076	sepiapterin
-1.59863	1.00735e-14	-4.20229	0.00219856	0.0235846	-1.22894	gamma-aminobutyrate (GABA)
-1.68824	-9.05526e-16	-4.16618	0.00232116	0.0243464	-1.31437	gamma-glutamylleucine
-1.57136	2.44249e-15	-4.12528	0.00246885	0.0253326	-1.34187	valine
-1.55656	-2.51622e-15	-4.01616	0.00291387	0.0270204	-1.51488	linoleate (18:2n6)
-1.61815	3.84415e-15	-4.00865	0.00294746	0.0270204	-1.54717	betaine
1.58037	2.11636e-15	4.02984	0.00285368	0.0270204	-1.50909	1-stearoyl-GPC (18:0)
1.59703	-1.15186e-15	4.01872	0.00290251	0.0270204	-1.49361	linolenate [alpha or gamma; (18:3n3 or 6)]
1.52835	-4.59355e-15	4.01005	0.00294117	0.0270204	-1.51115	2-methylcitrate/homocitrate
-1.43326	9.29812e-16	-4.00216	0.00297683	0.0270204	-1.53892	N-acetyl-isoputreanine
1.4881	3.8667e-15	3.97067	0.00312381	0.0278196	-1.57951	carnitine
1.69189	4.5311e-15	3.93152	0.00331726	0.0289953	-1.67082	propionylglutamine
-1.57766	-2.96291e-15	-3.91666	0.00339397	0.0291264	-1.68463	proline
1.17411	9.57567e-16	3.88195	0.00358058	0.0301791	-1.6784	1-linolenoyl-GPC (18:3)*
-1.32263	9.61037e-16	-3.75817	0.00433915	0.0354526	-1.88656	2-oxoadipate
-1.58903	-9.84022e-15	-3.75562	0.00435647	0.0354526	-1.81724	N-methylalanine
1.63634	2.3731e-15	3.71135	0.00466866	0.0373493	-2.01161	N-acetylmethionine sulfoxide
-1.5698	-3.46945e-17	-3.69093	0.00482048	0.0379211	-2.03543	1-linoleoylglycerol (18:2)
1.53973	4.34375e-15	3.59253	0.0056285	0.0435517	-2.17562	1-stearoyl-2-oleoyl-GPC (18:0/18:1)
1.55439	2.91434e-16	3.58127	0.00572968	0.0436195	-2.20595	hexadecatrienoate (16:3n3)
1.51734	-1.44199e-17	3.51707	0.00634371	0.0475275	-2.31653	N1-methyladenosine
-1.55614	-7.97973e-16	-3.46206	0.00692466	0.0495218	-2.40384	dihydroxyphenylalanine (L-DOPA)
-1.44931	-1.07607e-17	-3.46688	0.00687155	0.0495218	-2.38239	2-linoleoylglycerol (18:2)
-1.55941	-1.47451e-17	-3.47647	0.00676728	0.0495218	-2.38101	1-palmitoleoyl-2-linoleoyl-GPC (16:1/18:2)*
1.50658	3.42087e-15	3.38856	0.00778871	0.0532793	-2.49564	S-adenosylmethionine (SAM)
-1.18134	1.73472e-17	-3.39341	0.00772835	0.0532793	-2.41453	dihydroorotate
1.57082	-1.38778e-17	3.40498	0.00758635	0.0532793	-2.49446	2-isopropylmalate
-1.4784	-1.22818e-15	-3.35502	0.00821952	0.0554231	-2.56365	N-acetylalanine
1.55218	-2.54918e-15	3.3027	0.008942	0.0586198	-2.65746	xanthosine
-1.41355	2.80678e-15	-3.3087	0.00885583	0.0586198	-2.6124	1-linoleoyl-GPI (18:2)*
-1.51753	-4.71845e-16	-3.28215	0.00924343	0.0597658	-2.67794	thiamin (Vitamin B1)
1.42577	-3.42608e-15	3.26064	0.00957034	0.0603428	-2.70785	1-methyladenine
-1.47003	-2.35922e-15	-3.25947	0.00958837	0.0603428	-2.71949	N-acetylglucosaminylasparagine
1.30533	-7.63278e-16	3.18576	0.0108047	0.0671028	-2.78896	putrescine
-1.54742	2.18575e-15	-3.17192	0.0110504	0.0677372	-2.86685	uracil
-1.39872	-4.56232e-15	-3.15484	0.0113615	0.0678815	-2.87843	diaminopimelate
1.5323	2.30545e-15	3.15983	0.0112696	0.0678815	-2.88205	homoserine lactone
1.45912	2.15106e-16	3.10633	0.0122952	0.0725419	-2.95176	3-hydroxyhexanoylcarnitine (1)
-1.50346	-4.11628e-15	-3.08494	0.0127318	0.0732855	-3.00658	sedoheptulose-7-phosphate
1.36328	4.14425e-15	3.08844	0.0126593	0.0732855	-2.96864	1,2-dioleoyl-GPE (18:1/18:1)
-1.49497	1.51268e-15	-3.07603	0.0129184	0.0734636	-3.01815	1-methylhistidine
1.11205	3.29597e-15	3.042	0.013657	0.0767395	-2.99007	2-palmitoyl-GPC (16:0)*
-1.4878	-1.04083e-17	-3.02974	0.0139336	0.0773726	-3.09539	carboxyethyl-GABA
1.52451	-1.38778e-17	2.98684	0.0149476	0.0820381	-3.16445	cystathionine
1.41156	-2.1015e-15	2.97458	0.0152512	0.082742	-3.16156	1,2-dipalmitoleoyl-GPE (16:1/16:1)*
1.51345	-6.36644e-15	2.934	0.0163016	0.087436	-3.24956	1-stearoyl-GPE (18:0)
-1.41157	-2.55698e-15	-2.9249	0.016547	0.0877549	-3.24935	tyrosine
-1.41499	-2.19703e-15	-2.91079	0.0169354	0.0888166	-3.27897	gamma-glutamylvaline
1.48926	-8.69443e-15	2.8859	0.0176429	0.0915105	-3.31452	N-arachidoyl-tetradecanoylsphingosine (d14:1/20:0)*
1.35311	-5.35206e-15	2.82851	0.0193915	0.0963453	-3.41054	glycerophosphorylcholine (GPC)
1.276	4.11129e-15	2.84201	0.018965	0.0963453	-3.36496	trigonelline (N'-methylnicotinate)
1.33284	3.52583e-15	2.8348	0.0191915	0.0963453	-3.39359	2,3-dihydroxyisovalerate
-1.37682	3.06873e-15	-2.83101	0.0193118	0.0963453	-3.41044	linoleoylcarnitine (C18:2)*
1.43863	-3.87884e-15	2.79173	0.0206041	0.10078	-3.47867	lysine
1.26255	-4.41314e-15	2.78858	0.0207112	0.10078	-3.41968	guanosine
-1.14604	-2.63678e-16	-2.77569	0.0211566	0.101897	-3.41992	valylleucinamide
-1.32915	4.30125e-15	-2.75557	0.0218711	0.103232	-3.52287	N-acetylserotonin
-1.11258	-1.73472e-18	-2.75651	0.0218372	0.103232	-3.50233	orotate
-1.32264	7.63452e-15	-2.74871	0.0221202	0.103374	-3.52213	dimethylarginine (SDMA + ADMA)
-1.38947	-1.05298e-15	-2.7341	0.0226603	0.103842	-3.57135	1-palmitoyl-GPI (16:0)
-1.3415	-2.2469e-15	-2.7356	0.0226044	0.103842	-3.55314	oleate/vaccenate (18:1)
-1.42724	2.15279e-15	-2.72393	0.0230445	0.104587	-3.5877	tetradecasphinganine (d14:0)*
-1.27565	-4.37237e-15	-2.70391	0.0238195	0.107074	-3.60169	alanine
-1.42666	3.59955e-16	-2.67393	0.0250297	0.111453	-3.66798	2'-deoxyuridine
1.31668	-3.75741e-15	2.65959	0.0256304	0.113061	-3.66557	glycosyl-N-arachidoyl-tetradecanoylsphingosine (d14:1/20:0)*
-1.35491	-1.53795e-15	-2.63516	0.0266873	0.116633	-3.72626	gamma-glutamylglycine
-1.33359	1.06306e-15	-2.62566	0.0271098	0.117393	-3.72897	3-aminoisobutyrate
1.42536	4.83814e-15	2.60021	0.0282761	0.12133	-3.7861	3-hydroxy-3-methylglutarate
1.37804	-1.65319e-15	2.59201	0.0286623	0.121879	-3.79922	arachidoylcarnitine (C20)*
1.27645	-3.17107e-15	2.57409	0.0295247	0.123451	-3.81447	glutamine
-1.34984	1.8735e-16	-2.56815	0.0298166	0.123451	-3.83735	10-nonadecenoate (19:1n9)
-1.31798	-1.97151e-15	-2.57274	0.0295911	0.123451	-3.82413	1-linoleoyl-GPS (18:2)*
1.40306	-7.14706e-16	2.55737	0.0303533	0.124581	-3.85456	2,4-dihydroxybutyrate
-0.970721	-2.08167e-17	-2.54747	0.030855	0.125548	-3.80077	pyruvate
1.34151	2.98719e-15	2.53287	0.0316096	0.125952	-3.89365	biopterin
-1.31295	5.50048e-15	-2.5301	0.0317548	0.125952	-3.89473	gulonate*
1.07396	-1.95677e-15	2.53926	0.0312771	0.125952	-3.82216	nervonoylcarnitine (C24:1)*
0.964574	3.38618e-15	2.51302	0.0326649	0.127502	-3.85544	3-hydroxybutyrate (BHBA)
1.28342	1.97065e-15	2.51263	0.0326858	0.127502	-3.92197	cysteine-glutathione disulfide
-1.11217	-4.0315e-15	-2.46643	0.0352825	0.135393	-3.9372	N-acetylglutamate
1.0579	2.08167e-17	2.46992	0.0350795	0.135393	-3.91152	maltopentaose
1.3339	-3.54751e-15	2.45705	0.0358348	0.136403	-4.0089	glycerophosphoserine*
-1.08669	-2.38627e-15	-2.44174	0.0367533	0.138781	-4.00911	ergothioneine
1.25089	-1.59595e-15	2.43574	0.0371202	0.139054	-4.04433	1-stearoyl-2-oleoyl-GPE (18:0/18:1)
-1.37585	-2.80201e-15	-2.4157	0.0383709	0.142607	-4.07971	gamma-glutamylalanine
-1.34676	-3.51802e-15	-2.39095	0.039973	0.146258	-4.11879	UDP-N-acetylglucosamine/galactosamine
-1.27332	-1.9611e-15	-2.39099	0.0399707	0.146258	-4.10966	1-linoleoyl-GPG (18:2)*
-1.2044	-4.36543e-15	-2.35607	0.0423441	0.153742	-4.15516	hexadecadienoate (16:2n6)
1.29368	-4.51028e-16	2.34284	0.0432794	0.154757	-4.19454	propionylcarnitine (C3)
0.772726	-2.67147e-16	2.34602	0.0430528	0.154757	-4.04074	N-acetyl-2-aminooctanoate*
1.27031	-6.18863e-16	2.33791	0.043633	0.154848	-4.1933	2R,3R-dihydroxybutyrate
-1.24095	1.30451e-15	-2.32885	0.0442908	0.156009	-4.21133	N-acetyl-1-methylhistidine*
-1.23077	2.03657e-15	-2.32287	0.0447299	0.156389	-4.224	dihomo-linoleate (20:2n6)
-1.24937	-9.50628e-16	-2.31106	0.0456098	0.158293	-4.24268	alpha-ketoglutarate
-1.00364	-6.93889e-16	-2.30396	0.0461467	0.158987	-4.18319	nicotinamide
0.888454	-2.12851e-15	2.25949	0.0496557	0.168615	-4.27681	maltose
-1.05708	-3.41047e-15	-2.2621	0.0494432	0.168615	-4.27243	carotene diol (1)
-1.03356	3.46945e-18	-2.23369	0.0518099	0.172213	-4.31486	choline
-1.11793	-1.89432e-15	-2.23991	0.0512822	0.172213	-4.33432	1-oleoyl-GPI (18:1)
-1.05353	7.04298e-16	-2.23513	0.0516872	0.172213	-4.33527	2-oxoarginine*
-1.26497	-8.1532e-16	-2.2168	0.0532694	0.175826	-4.39123	acetylphosphate
-1.16669	-7.26762e-15	-2.18808	0.0558432	0.181779	-4.40417	methionine
0.923063	1.71824e-15	2.18934	0.055728	0.181779	-4.39679	1-methylguanine
1.22894	-2.57173e-15	2.18338	0.0562755	0.181932	-4.44069	cyano-alanine
0.721484	-6.93889e-18	2.16956	0.0575665	0.184839	-4.32158	3-hydroxypropanoate
1.20171	-1.83187e-15	2.14978	0.0594635	0.18964	-4.49458	cysteine sulfinic acid
1.26331	-3.19883e-15	2.14178	0.0602483	0.190854	-4.50146	N-acetyltheanine
-1.08466	-1.3739e-15	-2.13322	0.061099	0.192258	-4.50215	1-stearoyl-GPI (18:0)
-1.14715	-2.26381e-15	-2.09319	0.0652318	0.200642	-4.55454	leucine
-1.23834	-1.5335e-15	-2.09102	0.0654636	0.200642	-4.58439	1-oleoyl-GPG (18:1)*
-1.23779	-1.35308e-15	-2.09769	0.0647546	0.200642	-4.57425	1-palmitoyl-GPS (16:0)*
-1.22049	1.24189e-14	-2.09961	0.0645517	0.200642	-4.56945	1-palmitoyl-2-palmitoleoyl-GPC (16:0/16:1)*
1.23382	2.76862e-15	2.07751	0.0669233	0.201196	-4.60493	kynurenate
-1.19973	-3.21791e-15	-2.07809	0.0668607	0.201196	-4.60406	sarcosine
1.14045	-4.68375e-16	2.07907	0.0667537	0.201196	-4.59334	stearoyl ethanolamide
0.922775	2.18922e-15	2.05945	0.0689244	0.205901	-4.58991	ethylmalonate
-1.27569	4.42354e-16	-2.05304	0.0696478	0.206753	-4.64201	branched-chain, straight-chain, or cyclopropyl 12:1 fatty acid*
-1.27767	2.18055e-15	-2.03165	0.0721151	0.212647	-4.67428	cytidine 5'-diphosphocholine
-1.26985	1.60635e-15	-2.02809	0.0725344	0.212647	-4.67965	1-palmitoyl-GPG (16:0)*
1.20121	3.36536e-16	2.01583	0.0739939	0.215587	-4.69808	arginine phosphate
-1.19041	-1.94506e-15	-1.95999	0.0810048	0.234566	-4.78151	mesaconate (methylfumarate)
1.16387	-3.46945e-18	1.95055	0.082251	0.236723	-4.79553	glycerophosphoethanolamine
0.815503	1.249e-16	1.93196	0.0847579	0.240998	-4.75656	nicotinate ribonucleoside
1.10634	-2.45637e-15	1.93459	0.0843994	0.240998	-4.81197	2S,3R-dihydroxybutyrate
-1.09246	-3.51975e-15	-1.92568	0.0856215	0.241996	-4.82476	6-phosphogluconate
-0.963625	2.10856e-15	-1.91089	0.0876865	0.243947	-4.82359	palmitoleate (16:1n7)
-1.11244	1.11673e-17	-1.90736	0.0881862	0.243947	-4.85931	arachidate (20:0)
0.984993	4.34033e-15	1.91146	0.0876051	0.243947	-4.83824	asparagine
-1.21543	2.36963e-15	-1.906	0.0883791	0.243947	-4.86131	3-hydroxyoleate*
-0.729533	1.63758e-15	-1.8959	0.0898265	0.246501	-4.7983	dodecanedioate (C12-DC)
-0.592681	1.33379e-15	-1.88074	0.0920422	0.251121	-4.77258	3-hydroxyoctanoate
-0.99343	3.03924e-15	-1.85881	0.0953372	0.257814	-4.90848	ascorbate (Vitamin C)
1.18914	-2.58842e-15	1.85717	0.0955879	0.257814	-4.93267	isoxanthopterin
-1.12518	1.10153e-14	-1.84991	0.096705	0.259345	-4.9432	glycine
0.709872	1.22168e-14	1.83635	0.0988266	0.262057	-4.79228	arginine
-1.01239	-4.35242e-15	-1.83776	0.0986036	0.262057	-4.9424	glutamate
-1.03894	1.48579e-15	-1.82353	0.10087	0.264503	-4.9695	ribulose/xylulose
0.600525	-6.83481e-16	1.82525	0.100593	0.264503	-4.92372	adipoylcarnitine (C6-DC)
-1.22863	-6.45664e-15	-1.81851	0.101682	0.265159	-4.98859	behenoylcarnitine (C22)*
-0.940394	3.79731e-15	-1.77903	0.108275	0.274763	-5.02474	pseudouridine
0.882588	-2.88875e-15	1.78022	0.108071	0.274763	-5.00613	adenylosuccinate
0.982797	3.46945e-18	1.78054	0.108015	0.274763	-5.01667	N-acetylserine
0.979394	1.47451e-15	1.7801	0.108091	0.274763	-5.02574	pterin
1.14261	8.84709e-16	1.78896	0.10658	0.274763	-5.03097	1-palmitoyl-2-oleoyl-glycosyl-GPE (16:0/18:1)**
-0.699465	5.66561e-15	-1.77448	0.10906	0.275274	-4.92765	choline phosphate
0.62833	0	1.75578	0.112342	0.280557	-4.97118	sphinganine
1.1089	3.46945e-18	1.75886	0.111795	0.280557	-5.07381	5-methylcytidine
0.882236	-2.36009e-15	1.73933	0.115303	0.284938	-5.06572	maltotriose
-1.02718	-1.64625e-15	-1.7418	0.114853	0.284938	-5.08702	3-hydroxylaurate
-1.17727	-8.07514e-16	-1.72988	0.117036	0.287714	-5.11472	eicosenoate (20:1)
1.00538	2.53508e-15	1.72443	0.118047	0.288694	-5.1196	N-acetylasparagine
0.843368	-1.90473e-15	1.69938	0.122794	0.296813	-5.12708	5-methylthioadenosine (MTA)
-0.997655	1.17701e-15	-1.68288	0.126016	0.296813	-5.17672	cysteine
-0.917362	-1.00614e-15	-1.68698	0.125209	0.296813	-5.15747	dimethylglycine
0.973437	5.34121e-15	1.68315	0.125962	0.296813	-5.15522	maltotetraose
-0.811133	-1.35308e-15	-1.68563	0.125473	0.296813	-5.14569	1-stearoyl-GPS (18:0)*
-1.18259	6.70644e-15	-1.68866	0.12488	0.296813	-5.17233	1,2-dilinoleoyl-GPC (18:2/18:2)
-0.931446	-2.27596e-15	-1.68096	0.126397	0.296813	-5.16236	1-stearoyl-2-linoleoyl-GPI (18:0/18:2)
0.98135	7.82707e-15	1.68849	0.124912	0.296813	-5.15386	tetradecadienoate (14:2)*
-0.905773	-1.07553e-15	-1.65739	0.131145	0.306439	-5.18862	gamma-glutamylmethionine
-0.943351	8.4828e-16	-1.62912	0.137053	0.315556	-5.23825	itaconate
-0.682229	1.96978e-15	-1.62939	0.136996	0.315556	-5.19568	3-hydroxydecanoate
1.09365	-2.26208e-15	1.63538	0.135724	0.315556	-5.2457	7-methylguanosine
-1.05841	-2.19529e-15	-1.62453	0.138034	0.316273	-5.2605	10-heptadecenoate (17:1n7)
-0.797432	-2.39609e-17	-1.6026	0.142814	0.32381	-5.25937	glycerate
1.02574	-4.85723e-16	1.60004	0.143382	0.32381	-5.2937	nicotinamide riboside
0.741169	2.15106e-16	1.60344	0.142627	0.32381	-5.25202	eicosenoylcarnitine (C20:1)*
0.52013	0	1.59591	0.1443	0.323946	-5.19121	cysteine s-sulfate
1.0837	-3.22984e-15	1.59361	0.144815	0.323946	-5.30236	deoxycarnitine
-0.885813	1.97932e-15	-1.58849	0.145966	0.324981	-5.29241	hexanoylglycine
-1.1037	3.21618e-15	-1.58541	0.146662	0.324998	-5.31339	argininosuccinate
-0.913465	-3.27169e-15	-1.5701	0.150168	0.326273	-5.30981	adenosine 5'-diphosphoribose (ADP-ribose)
1.00791	1.30104e-15	1.56634	0.15104	0.326273	-5.33884	cystine
0.548621	7.21645e-16	1.55618	0.153419	0.326273	-5.29623	glutarate (C5-DC)
0.609669	-8.74301e-16	1.57407	0.14925	0.326273	-5.28064	guanosine 5'-diphosphate (GDP)
0.63179	-2.75127e-15	1.5735	0.149383	0.326273	-5.21248	malate
0.989976	1.24085e-14	1.56414	0.151551	0.326273	-5.34183	xanthurenate
-1.15586	-8.89566e-15	-1.56146	0.152179	0.326273	-5.34541	oxalate (ethanedioate)
-0.887911	-5.08968e-15	-1.55593	0.153478	0.326273	-5.3304	sebacate (C10-DC)
-1.03795	1.60288e-15	-1.56041	0.152424	0.326273	-5.3468	O-methyltyrosine
0.951692	1.15533e-15	1.55309	0.15415	0.326273	-5.34593	1-palmitoyl-2-stearoyl-GPC (16:0/18:0)
-0.753184	5.63005e-15	-1.54846	0.155249	0.327133	-5.32929	1-palmitoyl-GPE (16:0)
0.981888	2.03657e-15	1.54495	0.156088	0.327438	-5.36732	glycosyl ceramide (d14:1/22:0, d16:1/20:0)*
0.939389	-6.69603e-16	1.53894	0.157533	0.327624	-5.37172	riboflavin (Vitamin B2)
-0.710678	1.26743e-14	-1.5371	0.157978	0.327624	-5.27938	glycerol 3-phosphate
-0.984936	-1.85789e-15	-1.53594	0.158259	0.327624	-5.37922	1-palmitoleoylglycerol (16:1)*
-0.77751	-9.88792e-16	-1.53007	0.159688	0.329139	-5.33398	1-oleoyl-GPS (18:1)
-0.987465	-3.02536e-15	-1.51226	0.164092	0.336745	-5.41031	1-oleoyl-2-linoleoyl-GPG (18:1/18:2)*
1.06863	-3.33587e-15	1.49249	0.169104	0.344436	-5.43603	1-stearoyl-2-oleoyl-GPS (18:0/18:1)
-0.820777	-8.95117e-16	-1.49174	0.169299	0.344436	-5.41997	1-myristoylglycerol (14:0)
-0.755475	-1.02652e-15	-1.48509	0.171016	0.344956	-5.41751	myristate (14:0)
0.797988	1.5387e-15	1.48742	0.170412	0.344956	-5.40647	allantoin
0.9514	-1.73472e-17	1.47123	0.174647	0.347819	-5.45217	mevalonolactone
-0.585318	1.04083e-17	-1.47605	0.173375	0.347819	-5.35507	stachydrine
-0.799582	1.97412e-15	-1.47174	0.174511	0.347819	-5.44181	citraconate/glutaconate
0.665576	1.80064e-15	1.46108	0.177348	0.351612	-5.43259	hypoxanthine
-0.810239	4.74517e-15	-1.4585	0.178041	0.351612	-5.45783	myristoylcarnitine (C14)
-0.874871	-9.90527e-15	-1.45537	0.178882	0.351802	-5.45519	uridine
-0.943086	-9.4266e-16	-1.44347	0.182119	0.356681	-5.49896	1-oleoyl-2-linoleoyl-GPI (18:1/18:2)*
-0.815982	2.63765e-15	-1.43639	0.184071	0.359014	-5.48948	glucuronate
-0.967166	-1.09635e-15	-1.43084	0.185612	0.359053	-5.51497	3-ureidopropionate
0.923203	-1.91513e-15	1.43302	0.185005	0.359053	-5.51221	palmitoleoyl-palmitoleoyl-glycerol (16:1/16:1) [2]*
-0.672821	2.98459e-15	-1.41805	0.189206	0.364511	-5.48732	13-HODE + 9-HODE
0.685992	-6.81464e-15	1.40687	0.192396	0.369151	-5.49903	N2,N2-dimethylguanine
0.881562	5.63785e-18	1.3939	0.196155	0.374839	-5.56126	mannose
-0.654687	4.69107e-16	-1.386	0.198476	0.377744	-5.53334	N-octanoylglycine
0.956345	4.31426e-15	1.37003	0.203238	0.385254	-5.59075	1-palmitoyl-2-oleoyl-GPE (16:0/18:1)
-1.01662	2.77556e-16	-1.35764	0.207	0.390815	-5.60594	(16 or 17)-methylstearate (a19:0 or i19:0)
0.699602	-3.85976e-15	1.34912	0.20962	0.394187	-5.56328	nicotinamide ribonucleotide (NMN)
0.899308	-9.75782e-16	1.34124	0.21207	0.397211	-5.6259	1,2-dipalmitoyl-GPE (16:0/16:0)*
1.02922	-4.32293e-15	1.32847	0.216087	0.403135	-5.64131	behenoyl-tetradecasphingadienine-phosphoethanolamine (d14:2/22:0)*
0.935738	5.72459e-16	1.32273	0.217916	0.404947	-5.64822	saccharopine
0.784796	1.84249e-15	1.30693	0.223015	0.412796	-5.65758	glycerophosphoinositol*
-0.860078	5.0307e-16	-1.28934	0.228808	0.420222	-5.68797	2-palmitoleoylglycerol (16:1)*
0.87663	3.13638e-15	1.28958	0.228727	0.420222	-5.68768	behenoyl-tetradecasphingosine-phosphoethanolamine (d14:1/22:0)*
0.860508	-3.56486e-15	1.28061	0.231727	0.423934	-5.69824	glycerophosphoglycerol
-0.962688	-2.7825e-15	-1.27493	0.233646	0.425795	-5.70491	pantothenate
0.47473	-2.08167e-17	1.26983	0.235378	0.427301	-5.65577	panose
0.846014	-3.76782e-15	1.26067	0.238517	0.43134	-5.72154	2'-deoxyinosine
0.386061	-4.11997e-16	1.24939	0.242429	0.436742	-5.6724	methylmalonate (MMA)
0.810924	-1.73472e-16	1.24073	0.245468	0.439681	-5.73426	mevalonate
0.527927	4.4062e-16	1.23944	0.245923	0.439681	-5.69679	uridine-2',3'-cyclic monophosphate
-0.717756	1.14578e-15	-1.23529	0.247391	0.440636	-5.73871	adenine
-0.739429	7.01175e-15	-1.21984	0.252926	0.448802	-5.75062	1-palmitoyl-2-palmitoleoyl-GPG (16:0/16:1)*
-0.922535	-7.19563e-15	-1.21607	0.254293	0.449536	-5.77271	phenylalanine
-0.611977	-1.86483e-17	-1.19859	0.260703	0.456596	-5.74152	gamma-glutamylhistidine
-0.67643	-3.37404e-16	-1.19728	0.261188	0.456596	-5.77133	1-oleoylglycerol (18:1)
0.951483	-3.52496e-15	1.20082	0.259877	0.456596	-5.7899	arachidoyl-tetradecasphingadienine-phosphoethanolamine (d14:2/20:0)*
0.794215	6.4922e-16	1.19091	0.26356	0.459042	-5.80099	3-hydroxyadipate
0.898345	-1.3739e-14	1.1744	0.269789	0.467042	-5.81931	serine
0.767283	2.08167e-17	1.1735	0.270132	0.467042	-5.81904	arachidoyl-tetradecasphingosine-phosphoethanolamine (d14:1/20:0)*
0.664514	-3.1598e-15	1.16511	0.273345	0.470147	-5.80209	N-acetylmethionine
0.643197	1.73472e-18	1.16362	0.273921	0.470147	-5.79924	2'-O-methylcytidine
0.769889	-3.88925e-15	1.14497	0.281187	0.48087	-5.85152	urate
-0.768917	3.26822e-15	-1.1271	0.288287	0.489252	-5.87076	3-phosphoglycerate
-0.573124	3.05311e-16	-1.12484	0.289198	0.489252	-5.81999	1-methyl-4-imidazoleacetate
0.827493	1.22125e-15	1.12819	0.287853	0.489252	-5.8696	N-acetylhistamine
0.691249	1.95677e-15	1.11423	0.293491	0.494743	-5.86478	1-palmitoyl-2-oleoyl-GPS (16:0/18:1)
0.537117	-2.29677e-15	1.10427	0.297567	0.495372	-5.82488	citrate
0.529566	-2.94556e-15	1.1061	0.296816	0.495372	-5.85492	4-imidazoleacetate
-0.591311	-5.31346e-15	-1.10704	0.296431	0.495372	-5.85755	5-(galactosylhydroxy)-L-lysine
-0.730954	-9.45251e-15	-1.10307	0.298063	0.495372	-5.88831	diacylglycerol (12:0/18:1, 14:0/16:1, 16:0/14:1) [2]*
0.794861	3.18582e-15	1.09652	0.300771	0.498118	-5.90319	adipate (C6-DC)
0.33315	6.04876e-16	1.08152	0.307046	0.506734	-5.80485	pyridoxate
0.714403	-6.52256e-16	1.07571	0.309503	0.508882	-5.92253	salicylate
-0.701157	-3.62904e-15	-1.07336	0.310504	0.508882	-5.90928	5-dodecenoate (12:1n7)
-0.563327	-5.20417e-18	-1.05875	0.316766	0.517347	-5.91306	3-hydroxymyristate
0.817091	-6.49827e-15	1.05511	0.318343	0.518131	-5.946	inosine
-0.684622	3.42781e-15	-1.04713	0.321819	0.5202	-5.95411	1-palmitoyl-2-oleoyl-GPG (16:0/18:1)
0.650657	1.12757e-17	1.04755	0.321632	0.5202	-5.93981	ergosterol
0.788615	7.31359e-15	1.03948	0.325177	0.523834	-5.96183	flavin mononucleotide (FMN)
-0.62272	-1.83881e-15	-1.02226	0.33283	0.525404	-5.95652	3-(4-hydroxyphenyl)lactate
0.623906	-3.16587e-15	1.02618	0.331078	0.525404	-5.96221	pyridoxal
0.541482	1.38778e-16	1.02987	0.329432	0.525404	-5.93915	pyridoxamine phosphate
-0.630066	-5.41082e-15	-1.03395	0.327619	0.525404	-5.94213	pyridoxamine
-0.47036	-6.32971e-15	-1.0225	0.332725	0.525404	-5.90746	aconitate [cis or trans]
0.418362	-4.92661e-16	1.02624	0.331049	0.525404	-5.92643	S-methylcysteine sulfoxide
0.511367	1.73472e-17	1.01602	0.335638	0.526317	-5.95004	succinate
-0.362031	1.78893e-17	-1.01605	0.335625	0.526317	-5.9295	N-acetyl-glucosamine 1-phosphate
0.418701	2.77556e-17	1.00877	0.338923	0.527959	-5.89526	kojibiose
-0.658954	1.00961e-15	-1.00892	0.338855	0.527959	-5.99034	laurylcarnitine (C12)
-0.724627	2.44076e-15	-0.992586	0.346344	0.537745	-6.00819	cytidine
-0.554707	1.1692e-15	-0.985751	0.349514	0.540887	-5.98855	palmitoleoylcarnitine (C16:1)*
0.673442	-4.74013e-15	0.971514	0.356185	0.545842	-6.02846	ornithine
0.317203	-1.63064e-16	0.974491	0.354782	0.545842	-5.86356	UDP-glucuronate
0.660361	-1.9082e-17	0.971679	0.356107	0.545842	-6.02414	phenylacetylglutamine
-0.682177	3.26128e-16	-0.968892	0.357423	0.545967	-6.03096	4-hydroxyphenylpyruvate
0.679608	8.18789e-16	0.96005	0.361624	0.550602	-6.03934	1-palmitoyl-2-oleoyl-GPI (16:0/18:1)*
0.415514	3.46945e-18	0.956404	0.363367	0.551476	-5.93141	3-hydroxyisobutyrate
-0.60112	-2.10595e-15	-0.953615	0.364704	0.551732	-6.02241	N,N-dimethyl-pro-pro
0.501579	3.72966e-16	0.940618	0.370983	0.557656	-6.00966	heptanoate (7:0)
-0.772662	-7.00828e-16	-0.941937	0.370343	0.557656	-6.05632	2-stearoyl-GPE (18:0)*
-0.502102	9.00858e-15	-0.935539	0.373458	0.559595	-6.00987	gamma-tocopherol/beta-tocopherol
0.470406	5.40366e-16	0.906722	0.387727	0.579136	-6.03375	argininate*
0.444071	7.60503e-15	0.891897	0.395217	0.586475	-6.03997	dehydroascorbate
0.41035	-1.18265e-15	0.894058	0.394119	0.586475	-6.01984	fumarate
-0.69715	-4.3715e-16	-0.889637	0.396368	0.586475	-6.10385	erucate (22:1n9)
-0.582435	4.98169e-15	-0.884274	0.399108	0.588684	-6.10384	2-hydroxyglutarate
0.541531	-8.54178e-15	0.866191	0.408446	0.594424	-6.10402	flavin adenine dinucleotide (FAD)
-0.660016	4.30211e-16	-0.862145	0.410556	0.594424	-6.12792	palmitoyl ethanolamide
-0.616442	-7.75074e-15	-0.863173	0.410019	0.594424	-6.11742	4-guanidinobutanoate
-0.668055	-1.12757e-17	-0.864386	0.409386	0.594424	-6.12598	homo-cis-aconitate
-0.486132	4.12864e-16	-0.86873	0.407125	0.594424	-6.09128	2-aminooctanoate
-0.600479	5.34295e-16	-0.86704	0.408004	0.594424	-6.12368	N-palmitoyl-sphinganine (d18:0/16:0)
0.486363	1.45804e-15	0.84552	0.419305	0.605036	-6.11821	biotin
-0.340192	3.90096e-15	-0.843209	0.420531	0.605036	-6.07017	inosine 5'-monophosphate (IMP)
-0.472787	-5.44009e-15	-0.838548	0.423012	0.605036	-6.1139	isoleucine
0.337094	2.78857e-15	0.839341	0.42259	0.605036	-6.09449	arabitol/xylitol
-0.557412	-1.38778e-17	-0.832023	0.426502	0.608184	-6.15355	3-(3-amino-3-carboxypropyl)uridine*
-0.527109	7.21645e-16	-0.816893	0.43467	0.617964	-6.15248	fructose 1,6-diphosphate/glucose 1,6-diphosphate/myo-inositol diphosphates
-0.557939	-1.33422e-15	-0.80797	0.439535	0.62114	-6.16551	5-oxoproline
0.519643	-1.71391e-15	0.808319	0.439344	0.62114	-6.16266	N-acetylhistidine
-0.520228	3.21011e-15	-0.804854	0.441243	0.621692	-6.16268	histamine
0.58695	-5.42622e-15	0.774901	0.457886	0.641312	-6.19639	acetylcarnitine (C2)
0.390084	7.00828e-16	0.77545	0.457577	0.641312	-6.13684	threonate
0.544594	2.98372e-16	0.756353	0.468396	0.654092	-6.21447	N-carbamoylaspartate
-0.626076	2.55698e-15	-0.745338	0.474711	0.659337	-6.22292	adenosine 5'-diphosphate (ADP)
-0.476853	-2.72785e-16	-0.74493	0.474946	0.659337	-6.20993	carotene diol (3)
-0.513716	-1.52656e-16	-0.737861	0.479029	0.663054	-6.22859	undecanedioate (C11-DC)
-0.268783	2.41474e-15	-0.727719	0.484926	0.669254	-6.17956	1-linoleoyl-GPC (18:2)
-0.495473	7.53678e-15	-0.72148	0.488576	0.672326	-6.24083	N-acetyl-beta-alanine
-0.513362	1.54737e-15	-0.713565	0.493231	0.674798	-6.24666	beta-alanine
-0.431286	3.46945e-18	-0.715364	0.492171	0.674798	-6.21966	hexadecanedioate (C16-DC)
0.226193	-1.87697e-15	0.707037	0.497092	0.678113	-6.13787	2-palmitoleoyl-GPC (16:1)*
0.503111	-1.13798e-15	0.701305	0.500497	0.680792	-6.25557	methyl glucopyranoside (alpha + beta)
0.548883	-1.38778e-17	0.692397	0.505818	0.686052	-6.26196	N-formylkynurenine
-0.499558	3.13638e-15	-0.684834	0.510363	0.687159	-6.26733	glucosamine-6-phosphate
-0.267002	-1.27291e-15	-0.68478	0.510395	0.687159	-6.2145	ribose
0.24793	-3.46945e-16	0.683773	0.511002	0.687159	-6.1649	ximenoylcarnitine (C26:1)*
-0.49516	0	-0.673191	0.517408	0.693797	-6.27549	palmitoylcarnitine (C16)
0.439644	-2.56305e-15	0.667139	0.521092	0.696758	-6.26772	alpha-ketoglutaramate*
0.379855	-1.22818e-15	0.662709	0.5238	0.696879	-6.25466	CoA-glutathione*
-0.527823	1.97758e-15	-0.662161	0.524135	0.696879	-6.2831	glucose 6-phosphate
-0.496282	2.22045e-16	-0.645089	0.534652	0.708633	-6.29466	12,13-DiHOME
0.365724	-9.36751e-16	0.64295	0.535979	0.708633	-6.26448	xanthine
-0.399196	2.42861e-17	-0.639737	0.537975	0.709285	-6.28402	homoserine
0.405246	-2.00014e-15	0.633035	0.542152	0.712801	-6.28935	citrulline
-0.442468	5.96745e-16	-0.625773	0.5467	0.713192	-6.30722	9,10-DiHOME
0.46197	6.29358e-15	0.615636	0.553085	0.713192	-6.31395	lactate
0.227582	-8.17055e-16	0.617563	0.551868	0.713192	-6.25705	pyridoxal phosphate
0.366488	1.96024e-15	0.623367	0.548211	0.713192	-6.28439	1,2-dioleoyl-GPS (18:1/18:1)
-0.228596	3.72966e-16	-0.616699	0.552413	0.713192	-6.25304	benzoate
-0.268712	8.73607e-15	-0.61334	0.554537	0.713192	-6.24207	3-methylcytidine
-0.240479	-3.71231e-16	-0.618349	0.551372	0.713192	-6.19856	tetradecanedioate (C14-DC)
-0.227929	-2.89786e-15	-0.614707	0.553672	0.713192	-6.2579	tetradecanoylsphingosine (d14:1)*
0.282626	1.48145e-15	0.597653	0.564517	0.721062	-6.28375	N6-methyladenosine
-0.469088	7.76809e-15	-0.598516	0.563965	0.721062	-6.32479	nicotinamide adenine dinucleotide (NAD+)
-0.402041	-2.22392e-15	-0.596523	0.565239	0.721062	-6.32249	alpha-hydroxyisovalerate
0.386146	2.78944e-15	0.575101	0.579039	0.736675	-6.33156	guanine
0.240545	1.28196e-15	0.560606	0.588481	0.746675	-6.293	1-oleoyl-GPE (18:1)
-0.261128	-6.9042e-16	-0.554142	0.592718	0.750034	-6.30836	carotene diol (2)
-0.273041	-3.79731e-15	-0.546612	0.597674	0.754284	-6.28483	glycerol
0.320112	1.03216e-15	0.538826	0.602822	0.758752	-6.33725	adenosine 3',5'-diphosphate
0.366325	-1.04083e-15	0.523482	0.613036	0.768434	-6.36781	N1-methylinosine
0.190538	1.37737e-15	0.522383	0.613771	0.768434	-6.31309	1-palmitoleoyl-GPC (16:1)*
-0.359953	-2.25514e-17	-0.512788	0.620206	0.774437	-6.37475	3-hydroxypalmitoylcarnitine
0.365145	-1.30755e-14	0.505436	0.625161	0.778564	-6.37663	stearoylcarnitine (C18)
0.318773	-8.74301e-16	0.490608	0.635213	0.786931	-6.37413	beta-sitosterol
-0.253443	3.75828e-15	-0.492302	0.634061	0.786931	-6.32852	1-linoleoyl-GPE (18:2)*
0.381461	4.03497e-15	0.486664	0.637901	0.788192	-6.38853	glutamate, gamma-methyl ester
-0.411104	-8.46545e-16	-0.476703	0.644713	0.794528	-6.3936	sedoheptulose
0.363196	-9.0223e-15	0.470907	0.648693	0.796681	-6.39651	dihydrobiopterin
-0.377959	-2.81893e-15	-0.469247	0.649835	0.796681	-6.39734	1-stearoyl-2-linoleoyl-GPE (18:0/18:2)*
0.328686	1.04083e-15	0.466551	0.651692	0.796887	-6.39803	phosphoenolpyruvate (PEP)
0.302599	1.17441e-14	0.457158	0.65818	0.802741	-6.38378	glucose
-0.364714	3.9968e-15	-0.441139	0.669316	0.812577	-6.41091	1,2-dipalmitoleoyl-GPC (16:1/16:1)*
0.281415	-9.30853e-15	0.440607	0.669687	0.812577	-6.38527	palmitoleoyl-linoleoyl-glycerol (16:1/18:2) [1]*
-0.264683	-4.14772e-15	-0.422913	0.68209	0.825504	-6.39708	nicotinate
-0.260313	1.50574e-15	-0.409649	0.691454	0.83133	-6.40804	ribose 1-phosphate
-0.360449	1.8735e-15	-0.410908	0.690563	0.83133	-6.4246	pantetheine
0.123004	-2.42861e-17	0.406824	0.693456	0.83133	-6.3454	N6-acetyllysine
0.308024	-8.53484e-16	0.406128	0.69395	0.83133	-6.42668	galactosylglycerol
0.33467	8.87962e-17	0.401613	0.697155	0.833056	-6.42863	isobutyrylcarnitine (C4)
-0.255008	3.11209e-15	-0.395967	0.701172	0.833635	-6.41617	cysteinylglycine
0.264316	1.2837e-15	0.396409	0.700857	0.833635	-6.42711	N-acetyltaurine
-0.272094	5.89112e-15	-0.392639	0.703544	0.834354	-6.43114	adenosine
-0.303137	-1.48735e-14	-0.387369	0.707308	0.836716	-6.43462	1-myristoyl-2-palmitoyl-GPC (14:0/16:0)
0.260552	1.15186e-15	0.38322	0.710277	0.838127	-6.43368	arabonate/xylonate
0.250254	-1.93834e-15	0.375029	0.716154	0.840858	-6.43118	1,2-dipalmitoyl-GPC (16:0/16:0)
-0.281975	4.10089e-15	-0.376653	0.714987	0.840858	-6.43899	thioproline
0.279497	-3.76793e-15	0.371496	0.718695	0.841747	-6.44105	glutathione, reduced (GSH)
-0.259386	-3.64292e-16	-0.365001	0.723376	0.845132	-6.43767	ribitol
-0.172792	-2.88138e-15	-0.356145	0.729777	0.850505	-6.38515	myristoleoylcarnitine (C14:1)*
0.257087	4.51722e-15	0.350638	0.733769	0.853052	-6.44911	N-acetylglycine
0.236147	1.7486e-15	0.332307	0.747117	0.864312	-6.45581	3-phosphoserine
-0.245998	3.91007e-15	-0.333083	0.746551	0.864312	-6.45554	adenosine 5'-monophosphate (AMP)
-0.225439	-1.59595e-16	-0.308501	0.764585	0.882357	-6.464	2-oleoylglycerol (18:1)
0.235412	-3.81639e-15	0.287391	0.780193	0.898173	-6.47075	spermidine
0.237118	3.33067e-16	0.280443	0.785353	0.901914	-6.47288	dimethylmalonic acid
-0.178557	-7.80626e-18	-0.269168	0.79375	0.907143	-6.46012	7-methylguanine
-0.202321	5.44009e-15	-0.269209	0.79372	0.907143	-6.4762	1-palmitoyl-2-palmitoleoyl-glycosyl-GPE (16:0/16:1)**
0.101539	3.60822e-16	0.248749	0.809029	0.908586	-6.43025	S-1-pyrroline-5-carboxylate
0.112549	5.13419e-15	0.23875	0.816543	0.908586	-6.39258	gluconate
-0.19056	-5.0758e-15	-0.238414	0.816795	0.908586	-6.48462	guanosine 5'-monophosphate (5'-GMP)
-0.115281	-1.9767e-15	-0.25873	0.80155	0.908586	-6.43082	serotonin
0.152286	-1.48579e-15	0.234936	0.819413	0.908586	-6.46794	uridine 5'-monophosphate (UMP)
0.173958	-7.94156e-15	0.249937	0.808138	0.908586	-6.48159	N-acetylneuraminate
0.184089	-2.55698e-15	0.247554	0.809926	0.908586	-6.48222	5-aminolevulinate
-0.165483	8.46545e-15	-0.255218	0.804179	0.908586	-6.46331	1-palmitoyl-2-oleoyl-GPC (16:0/18:1)
0.194686	-2.52576e-15	0.24093	0.814903	0.908586	-6.48397	kynurenine
-0.179182	4.48946e-15	-0.251108	0.807259	0.908586	-6.47375	1-stearoyl-2-linoleoyl-GPS (18:0/18:2)
-0.156171	-2.79984e-15	-0.234108	0.820038	0.908586	-6.47982	1-palmitoyl-GPC (16:0)
0.187148	-2.92821e-15	0.25011	0.808008	0.908586	-6.48154	erythronate*
0.14131	-8.17402e-15	0.234731	0.819568	0.908586	-6.45617	N6-carboxymethyllysine
-0.130843	-6.85389e-15	-0.229275	0.82368	0.910485	-6.44474	2'-deoxyguanosine
-0.166851	3.54144e-15	-0.22353	0.828016	0.913026	-6.48833	S-adenosylhomocysteine (SAH)
0.0878571	-7.11323e-15	0.218547	0.831783	0.913026	-6.43221	gamma-glutamylglutamine
-0.156736	6.93889e-18	-0.220177	0.83055	0.913026	-6.48913	dodecadienoate (12:2)*
-0.120557	2.08167e-17	-0.2055	0.841665	0.918018	-6.45329	tartronate (hydroxymalonate)
0.126347	-1.09157e-15	0.20749	0.840156	0.918018	-6.47356	fructosyllysine
0.148564	6.36817e-15	0.204841	0.842165	0.918018	-6.48909	1-palmitoyl-2-arachidonoyl-GPC (16:0/20:4n6)
0.166267	1.17961e-15	0.200792	0.845238	0.919245	-6.49353	phosphate
-0.161419	1.38778e-16	-0.195763	0.849059	0.921278	-6.49461	uridine 5'-diphosphate (UDP)
-0.089268	-2.41474e-15	-0.186363	0.856212	0.923989	-6.44832	laurate (12:0)
0.0885535	-2.93342e-15	0.181069	0.860247	0.923989	-6.41891	adenosine 3',5'-cyclic monophosphate (cAMP)
0.151643	1.38778e-16	0.184374	0.857728	0.923989	-6.49695	campesterol
-0.141681	-5.13478e-16	-0.177062	0.863303	0.923989	-6.49838	N6-succinyladenosine
0.138568	4.30905e-15	0.187415	0.855411	0.923989	-6.49634	methylphosphate
-0.0994206	0	-0.178008	0.862582	0.923989	-6.46121	1-oleoyl-2-linoleoyl-GPE (18:1/18:2)*
0.0927792	8.39606e-16	0.173099	0.866329	0.924753	-6.46303	dihydroxyacetone phosphate (DHAP)
0.111996	2.77556e-15	0.170996	0.867936	0.924753	-6.49455	1-methylurate
0.101525	-6.07847e-15	0.16492	0.872581	0.927608	-6.47613	threonine
0.0599501	2.96499e-15	0.160692	0.875816	0.928955	-6.44492	1-oleoyl-GPC (18:1)
-0.0909973	8.85923e-15	-0.149066	0.884724	0.9363	-6.48448	malonate
0.0999251	3.46945e-16	0.127185	0.901536	0.951957	-6.50659	3,4-dihydroxybutyrate
0.0763113	5.42968e-15	0.116813	0.909523	0.956139	-6.49301	margaroylcarnitine (C17)*
0.0977247	-1.45717e-16	0.116781	0.909548	0.956139	-6.50797	gamma-glutamyl-alpha-lysine
-0.0682456	0	-0.11357	0.912023	0.956611	-6.47684	oleoylcarnitine (C18:1)
0.0380468	-1.8735e-15	0.104583	0.918956	0.961745	-6.43176	UDP-glucose
-0.0468689	-1.4138e-16	-0.0912963	0.929218	0.962113	-6.47234	N6,N6,N6-trimethyllysine
-0.0683466	7.05599e-15	-0.0926794	0.928149	0.962113	-6.5107	alpha-tocopherol
-0.0604328	-1.65146e-15	-0.100065	0.922444	0.962113	-6.48625	cyclic adenosine diphosphate-ribose
-0.0682849	-1.51268e-15	-0.0909328	0.929499	0.962113	-6.51088	1-linolenoylglycerol (18:3)
-0.0828374	6.50001e-15	-0.0933737	0.927612	0.962113	-6.51063	1,2-dilinoleoyl-GPE (18:2/18:2)*
0.0489448	-2.76168e-15	0.0798543	0.938066	0.968856	-6.48855	glutathione, oxidized (GSSG)
-0.0567486	-3.60822e-15	-0.0748564	0.941934	0.970727	-6.51232	phosphothreonine
-0.0415652	3.29944e-15	-0.065818	0.948933	0.975809	-6.48495	inositol 1-phosphate (I1P)
0.0472034	-9.361e-15	0.059367	0.953932	0.978817	-6.51345	tryptophan
0.0259983	-3.06916e-15	0.0391869	0.96958	0.988427	-6.49875	cytidine 5'-monophosphate (5'-CMP)
-0.0358758	2.0442e-14	-0.0401892	0.968803	0.988427	-6.51448	N-acetylaspartate (NAA)
-0.0355515	1.55431e-15	-0.0434105	0.966304	0.988427	-6.51434	cytidine-5'-diphosphoethanolamine
-0.0126663	-1.21431e-17	-0.0247611	0.980775	0.997685	-6.47568	histidine
-0.0149216	5.54765e-15	-0.0204116	0.984152	0.998967	-6.51513	taurine
-0.00729335	2.08167e-17	-0.0136833	0.989375	0.999024	-6.47165	aspartate
-0.00104513	3.1225e-16	-0.00314723	0.997556	0.999024	-6.37849	deoxycholate
-0.0032808	1.75554e-15	-0.00454021	0.996475	0.999024	-6.50889	sucrose
-0.000401292	7.35523e-16	-0.00125701	0.999024	0.999024	-6.3745	UDP-galactose
0.0020603	4.60049e-15	0.00480067	0.996272	0.999024	-6.39481	N-acetylproline
0.00532629	4.06988e-15	0.00661623	0.994863	0.999024	-6.51534	N2,N2-dimethylguanosine
0.00586719	-2.80331e-15	0.00669433	0.994802	0.999024	-6.51534	lignoceroylcarnitine (C24)*
