## Supplemental Table 3 for "The evolutionarily conserved EHMT1/G9a histone methyltransferase family regulates sleep maintenance through ROS homeostasis in insulin-producing cells"

### Sheet: Sheet 1
ID	Description	GeneRatio	BgRatio	FoldEnrichment	pvalue	p.adjust	qvalue	geneID	Count
map01230	Biosynthesis of amino acids	8/29	128/6390	13.7716	6.27676e-08	6.27676e-08	3.8982e-06	2-oxoadipate/cystathionine/valine/tyrosine/S-adenosylmethionine (SAM)/2-isopropylmalate/sedoheptulose-7-phosphate/2-methylcitrate_homocitrate	8
map02010	ABC transporters	6/29	138/6390	9.58021	2.871e-05	2.871e-05	0.000891521	putrescine/myo-inositol/valine/betaine/fructose/xanthosine	6
map01240	Biosynthesis of cofactors	8/29	328/6390	5.37426	7.35185e-05	7.35185e-05	0.00152196	2-oxoadipate/cystathionine/thiamin monophosphate/valine/tyrosine/dihydroorotate/S-adenosylmethionine (SAM)/2-methylcitrate_homocitrate	8
map00270	Cysteine and methionine metabolism	4/29	67/6390	13.1549	0.00021527	0.00021527	0.00334235	N-formylmethionine/cystathionine/S-adenosylmethionine (SAM)/methionine sulfoxide	4
map01210	2-Oxocarboxylic acid metabolism	5/29	134/6390	8.22182	0.000298093	0.000298093	0.00370263	2-oxoadipate/valine/tyrosine/2-isopropylmalate/2-methylcitrate_homocitrate	5
map01060	Biosynthesis of plant secondary metabolites	5/29	141/6390	7.81365	0.000377557	0.000377557	0.00390805	putrescine/linoleate (18:2n6)/valine/tyrosine/S-adenosylmethionine (SAM)	5
map04974	Protein digestion and absorption	3/29	47/6390	14.0646	0.00119182	0.00119182	0.0105741	putrescine/valine/tyrosine	3
map01232	Nucleotide metabolism	3/29	58/6390	11.3971	0.00219325	0.00219325	0.0170265	uracil/cytosine/xanthosine	3
map00240	Pyrimidine metabolism	3/29	64/6390	10.3287	0.0029079	0.0029079	0.0200662	uracil/cytosine/dihydroorotate	3
map00330	Arginine and proline metabolism	3/29	69/6390	9.58021	0.00360161	0.00360161	0.0223679	putrescine/gamma-aminobutyrate (GABA)/S-adenosylmethionine (SAM)	3
map00960	Tropane, piperidine and pyridine alkaloid biosynthesis	3/29	72/6390	9.18103	0.00406249	0.00406249	0.0229366	putrescine/phenyllactate (PLA)	3
map00290	Valine, leucine and isoleucine biosynthesis	2/29	23/6390	19.1604	0.00474318	0.00474318	0.024548	valine/2-isopropylmalate	2
map00770	Pantothenate and CoA biosynthesis	2/29	30/6390	14.6897	0.00799667	0.00799667	0.0331243	valine/uracil	2
map00730	Thiamine metabolism	2/29	31/6390	14.2158	0.00852424	0.00852424	0.0331243	thiamin monophosphate/tyrosine	2
map00410	beta-Alanine metabolism	2/29	32/6390	13.7716	0.00906708	0.00906708	0.0331243	gamma-aminobutyrate (GABA)/uracil	2
map00620	Pyruvate metabolism	2/29	32/6390	13.7716	0.00906708	0.00906708	0.0331243	2-isopropylmalate/2-methylcitrate_homocitrate	2
map04742	Taste transduction	2/29	32/6390	13.7716	0.00906708	0.00906708	0.0331243	gamma-aminobutyrate (GABA)/fructose	2
map00300	Lysine biosynthesis	2/29	35/6390	12.5911	0.0107858	0.0107858	0.0372143	2-oxoadipate/2-methylcitrate_homocitrate	2
map05230	Central carbon metabolism in cancer	2/29	37/6390	11.9105	0.0120055	0.0120055	0.0392423	valine/tyrosine	2
map00261	Monobactam biosynthesis	2/29	39/6390	11.2997	0.0132829	0.0132829	0.041247	tyrosine/S-adenosylmethionine (SAM)	2
map00460	Cyanoamino acid metabolism	2/29	45/6390	9.7931	0.0174514	0.0174514	0.0489675	valine/tyrosine	2
map00563	Glycosylphosphatidylinositol (GPI)-anchor biosynthesis	1/29	4/6390	55.0862	0.0180344	0.0180344	0.0489675	phosphoethanolamine (PE)	1
map00052	Galactose metabolism	2/29	46/6390	9.58021	0.0181937	0.0181937	0.0489675	myo-inositol/fructose	2
map00340	Histidine metabolism	2/29	47/6390	9.37638	0.0189494	0.0189494	0.0489675	3-methylhistidine/imidazole lactate/1-methylhistidine	2
map00260	Glycine, serine and threonine metabolism	2/29	48/6390	9.18103	0.0197181	0.0197181	0.0489675	cystathionine/betaine	2
map00360	Phenylalanine metabolism	2/29	49/6390	8.99367	0.0204999	0.0204999	0.0489675	tyrosine/phenyllactate (PLA)	2
map00970	Aminoacyl-tRNA biosynthesis	2/29	52/6390	8.4748	0.0229222	0.0229222	0.0527254	valine/tyrosine	2
map00564	Glycerophospholipid metabolism	2/29	56/6390	7.86946	0.0263265	0.0263265	0.0563252	phosphoethanolamine (PE)/glycerophosphorylcholine (GPC)	2
map04916	Melanogenesis	1/29	6/6390	36.7241	0.0269334	0.0269334	0.0563252	tyrosine	1
map02060	Phosphotransferase system (PTS)	2/29	57/6390	7.7314	0.027208	0.027208	0.0563252	fructose/N-acetylglucosamine 6-phosphate	2
map05030	Cocaine addiction	1/29	7/6390	31.4778	0.0313536	0.0313536	0.0608508	tyrosine	1
map05033	Nicotine addiction	1/29	7/6390	31.4778	0.0313536	0.0313536	0.0608508	gamma-aminobutyrate (GABA)	1
map04915	Estrogen signaling pathway	1/29	8/6390	27.5431	0.0357545	0.0357545	0.0650485	gamma-aminobutyrate (GABA)	1
map05032	Morphine addiction	1/29	8/6390	27.5431	0.0357545	0.0357545	0.0650485	gamma-aminobutyrate (GABA)	1
map01064	Biosynthesis of alkaloids derived from ornithine, lysine and nicotinic acid	2/29	67/6390	6.57746	0.0366587	0.0366587	0.0650485	putrescine/phenyllactate (PLA)	2
map04727	GABAergic synapse	1/29	9/6390	24.4828	0.0401361	0.0401361	0.0655963	gamma-aminobutyrate (GABA)	1
map04929	GnRH secretion	1/29	9/6390	24.4828	0.0401361	0.0401361	0.0655963	gamma-aminobutyrate (GABA)	1
map05031	Amphetamine addiction	1/29	9/6390	24.4828	0.0401361	0.0401361	0.0655963	tyrosine	1
map05034	Alcoholism	1/29	10/6390	22.0345	0.0444984	0.0444984	0.0705423	tyrosine	1
map00966	Glucosinolate biosynthesis	2/29	77/6390	5.72324	0.0471868	0.0471868	0.0705423	valine/tyrosine	2
map04122	Sulfur relay system	1/29	11/6390	20.0313	0.0488416	0.0488416	0.0705423	S-adenosylmethionine (SAM)	1
map04917	Prolactin signaling pathway	1/29	11/6390	20.0313	0.0488416	0.0488416	0.0705423	tyrosine	1
map05231	Choline metabolism in cancer	1/29	11/6390	20.0313	0.0488416	0.0488416	0.0705423	glycerophosphorylcholine (GPC)	1
map04721	Synaptic vesicle cycle	1/29	12/6390	18.3621	0.0531657	0.0531657	0.0733749	gamma-aminobutyrate (GABA)	1
map04728	Dopaminergic synapse	1/29	12/6390	18.3621	0.0531657	0.0531657	0.0733749	tyrosine	1
map01503	Cationic antimicrobial peptide (CAMP) resistance	1/29	13/6390	16.9496	0.0574709	0.0574709	0.0775922	phosphoethanolamine (PE)	1
map00680	Methane metabolism	2/29	88/6390	5.00784	0.0598836	0.0598836	0.0786563	2-oxoadipate/tyrosine	2
map01250	Biosynthesis of nucleotide sugars	3/29	200/6390	3.30517	0.060792	0.060792	0.0786563	myo-inositol/N-acetylglucosamine 6-phosphate/sedoheptulose-7-phosphate	3
map04071	Sphingolipid signaling pathway	1/29	15/6390	14.6897	0.0660245	0.0660245	0.0836831	phosphoethanolamine (PE)	1
map00311	Penicillin and cephalosporin biosynthesis	1/29	18/6390	12.2414	0.0787146	0.0787146	0.0971508	valine	1
map01055	Biosynthesis of vancomycin group antibiotics	1/29	19/6390	11.5971	0.0829075	0.0829075	0.0971508	tyrosine	1
map04723	Retrograde endocannabinoid signaling	1/29	19/6390	11.5971	0.0829075	0.0829075	0.0971508	gamma-aminobutyrate (GABA)	1
map04931	Insulin resistance	1/29	19/6390	11.5971	0.0829075	0.0829075	0.0971508	fructose	1
map00232	Caffeine metabolism	1/29	22/6390	10.0157	0.095376	0.095376	0.109692	xanthosine	1
map00710	Carbon fixation in photosynthetic organisms	1/29	23/6390	9.58021	0.0994957	0.0994957	0.110343	sedoheptulose-7-phosphate	1
map00965	Betalain biosynthesis	1/29	23/6390	9.58021	0.0994957	0.0994957	0.110343	tyrosine	1
map00521	Streptomycin biosynthesis	1/29	24/6390	9.18103	0.103597	0.103597	0.112876	myo-inositol	1
map00565	Ether lipid metabolism	1/29	25/6390	8.81379	0.107681	0.107681	0.113348	glycerophosphorylcholine (GPC)	1
map04024	cAMP signaling pathway	1/29	25/6390	8.81379	0.107681	0.107681	0.113348	gamma-aminobutyrate (GABA)	1
map05012	Parkinson disease	1/29	26/6390	8.4748	0.111746	0.111746	0.114488	tyrosine	1
map00600	Sphingolipid metabolism	1/29	27/6390	8.16092	0.115794	0.115794	0.114488	phosphoethanolamine (PE)	1
map04973	Carbohydrate digestion and absorption	1/29	27/6390	8.16092	0.115794	0.115794	0.114488	fructose	1
map00999	Biosynthesis of various plant secondary metabolites	2/29	130/6390	3.38992	0.116889	0.116889	0.114488	tyrosine/S-adenosylmethionine (SAM)	2
map00250	Alanine, aspartate and glutamate metabolism	1/29	28/6390	7.86946	0.119824	0.119824	0.114488	gamma-aminobutyrate (GABA)	1
map00591	Linoleic acid metabolism	1/29	28/6390	7.86946	0.119824	0.119824	0.114488	linoleate (18:2n6)	1
map04070	Phosphatidylinositol signaling system	1/29	29/6390	7.5981	0.123836	0.123836	0.114789	myo-inositol	1
map04978	Mineral absorption	1/29	29/6390	7.5981	0.123836	0.123836	0.114789	valine	1
map00401	Novobiocin biosynthesis	1/29	32/6390	6.88578	0.135767	0.135767	0.122961	tyrosine	1
map01063	Biosynthesis of alkaloids derived from shikimate pathway	2/29	143/6390	3.08175	0.136612	0.136612	0.122961	valine/tyrosine	2
map00400	Phenylalanine, tyrosine and tryptophan biosynthesis	1/29	35/6390	6.29557	0.14754	0.14754	0.129057	tyrosine	1
map01065	Biosynthesis of alkaloids derived from histidine and purine	1/29	35/6390	6.29557	0.14754	0.14754	0.129057	xanthosine	1
map00030	Pentose phosphate pathway	1/29	36/6390	6.12069	0.151431	0.151431	0.13062	sedoheptulose-7-phosphate	1
map00500	Starch and sucrose metabolism	1/29	37/6390	5.95527	0.155303	0.155303	0.132125	fructose	1
map00480	Glutathione metabolism	1/29	38/6390	5.79855	0.159159	0.159159	0.133198	putrescine	1
map00908	Zeatin biosynthesis	1/29	39/6390	5.64987	0.162998	0.162998	0.133198	S-adenosylmethionine (SAM)	1
map05415	Diabetic cardiomyopathy	1/29	39/6390	5.64987	0.162998	0.162998	0.133198	fructose	1
map00280	Valine, leucine and isoleucine degradation	1/29	42/6390	5.24631	0.174413	0.174413	0.140675	valine	1
map00562	Inositol phosphate metabolism	1/29	47/6390	4.68819	0.193106	0.193106	0.151809	myo-inositol	1
map00650	Butanoate metabolism	1/29	47/6390	4.68819	0.193106	0.193106	0.151809	gamma-aminobutyrate (GABA)	1
map00310	Lysine degradation	1/29	51/6390	4.32049	0.207765	0.207765	0.161291	2-oxoadipate	1
map04080	Neuroactive ligand-receptor interaction	1/29	53/6390	4.15745	0.214997	0.214997	0.162326	gamma-aminobutyrate (GABA)	1
map00540	Lipopolysaccharide biosynthesis	1/29	54/6390	4.08046	0.21859	0.21859	0.162326	sedoheptulose-7-phosphate	1
map00051	Fructose and mannose metabolism	1/29	55/6390	4.00627	0.222166	0.222166	0.162326	fructose	1
map00760	Nicotinate and nicotinamide metabolism	1/29	55/6390	4.00627	0.222166	0.222166	0.162326	gamma-aminobutyrate (GABA)	1
map02024	Quorum sensing	1/29	55/6390	4.00627	0.222166	0.222166	0.162326	gamma-aminobutyrate (GABA)	1
map00053	Ascorbate and aldarate metabolism	1/29	57/6390	3.8657	0.229272	0.229272	0.162451	myo-inositol	1
map05208	Chemical carcinogenesis - reactive oxygen species	1/29	57/6390	3.8657	0.229272	0.229272	0.162451	S-adenosylmethionine (SAM)	1
map00790	Folate biosynthesis	1/29	58/6390	3.79905	0.232801	0.232801	0.162451	sepiapterin	1
map00940	Phenylpropanoid biosynthesis	1/29	58/6390	3.79905	0.232801	0.232801	0.162451	tyrosine	1
map01059	Biosynthesis of enediyne antibiotics	1/29	63/6390	3.49754	0.250215	0.250215	0.172663	tyrosine	1
map01070	Biosynthesis of plant hormones	1/29	68/6390	3.24037	0.267247	0.267247	0.182389	S-adenosylmethionine (SAM)	1
map00470	D-Amino acid metabolism	1/29	69/6390	3.1934	0.270608	0.270608	0.182676	putrescine	1
map00130	Ubiquinone and other terpenoid-quinone biosynthesis	1/29	71/6390	3.10345	0.277286	0.277286	0.185171	tyrosine	1
map00997	Biosynthesis of various other secondary metabolites	1/29	72/6390	3.06034	0.280603	0.280603	0.185393	tyrosine	1
map01040	Biosynthesis of unsaturated fatty acids	1/29	74/6390	2.97763	0.287192	0.287192	0.187749	linoleate (18:2n6)	1
map00350	Tyrosine metabolism	1/29	78/6390	2.82493	0.300197	0.300197	0.194206	tyrosine	1
